# *In silico* analysis of the fast-growing thermophile *Geobacillus* sp. LC300 using a novel genome-scale metabolic model

**DOI:** 10.1101/2021.04.07.438430

**Authors:** Emil Ljungqvist, Martin Gustavsson

## Abstract

Thermophilic microorganisms show high potential for use as biorefinery cell factories. Their high growth temperatures provide fast conversion rates, lower risk of contaminations, and facilitated purification of volatile products. To date, only a few thermophilic species have been utilized for microbial production purposes, and the development of production strains is impeded by the lack of metabolic engineering tools. In this study, we constructed a genome-scale metabolic model, *iGEL601*, of *Geobacillus* sp. LC300, an important part of the metabolic engineering pipeline. The model contains 601 genes, 1240 reactions and 1305 metabolites, and the reaction reversibility is based on thermodynamics at the optimum growth temperature. Using flux sampling, the model shows high similarity to experimentally determined reaction fluxes with both glucose and xylose as sole carbon sources. Furthermore, the model predicts previously unidentified by-products, closing the gap in the carbon balance for both carbon sources. Finally, *iGEL601* was used to suggest metabolic engineering strategies to maximise production of five industrially relevant compounds. The suggested strategies have previously been experimentally verified in other microorganisms, and predicted production rates are on par with or higher than those previously achieved experimentally. The results highlight the biotechnological potential of LC300 and the application of *iGEL601* for use as a tool in the metabolic engineering workflow.
