## Supplementary tables 1-8 for "*In silico* analysis of the fast-growing thermophile *Geobacillus* sp. LC300 using a novel genome-scale metabolic model"

### Sheet: Table 1 - Biomass Composition
Biomass composition	Data marked in yellow retrieved from Cordova et al. (2017)
Biomass composition		Geobacillus LC300
Proteins	%DW	51
RNA	%DW	28
Fatty acids	%DW	4
Glycogen	%DW	1.2
DNA	%DW	2
Peptidoglycan	%DW	11
Cofactors	%DW	2.8
Total	%	100
Protein composition		Geobacillus LC300	mg(aa)/g(prot)	fraction of g protein	Mw (g/mol)	mmol in Protein reaction	KEGG code	Comment
Ala	mmol/g(Protein)	0.982522	87.4445	0.0861725	89	1.2137	C00041	mmol in protein reaction calculated from fraction of the gram of protein, divided by the aa Mw minus H2O Mw, since H20 leaves as a peptide bond is formed.
Asn	mmol/g(Protein)	0.4	52.848	0.0520793	132.12	0.456355	C00152
Asp	mmol/g(Protein)	0.4	53.244	0.0524695	133.11	0.45582	C00049
Gln	mmol/g(Protein)	0.57	83.2998	0.0820881	146.14	0.640613	C00064
Glu	mmol/g(Protein)	0.57	83.8641	0.0826442	147.13	0.640008	C00025
Gly	mmol/g(Protein)	0.765102	57.3826	0.0565479	75	0.992069	C00037
Ile	mmol/g(Protein)	0.473236	61.9939	0.0610921	131	0.540638	C00407
Leu	mmol/g(Protein)	0.724701	94.9358	0.0935548	131	0.827919	C00123
Lys	mmol/g(Protein)	0.583931	85.2539	0.0840138	146	0.656358	C00047
Met	mmol/g(Protein)	0.210223	31.3232	0.0308675	149	0.23563	C00073
Phe	mmol/g(Protein)	0.294421	48.5795	0.0478728	165	0.325665	C00079
Pro	mmol/g(Protein)	0.373522	42.955	0.0423302	115	0.436394	C00148
Ser	mmol/g(Protein)	0.37968	39.8664	0.0392865	105	0.451569	C00065
Thr	mmol/g(Protein)	0.482382	57.4034	0.0565684	119	0.560083	C00188
Tyr	mmol/g(Protein)	0.253343	45.8552	0.0451881	181	0.277228	C00082
Val	mmol/g(Protein)	0.644589	75.4169	0.0743198	117	0.750705	C00183
Arg	mmol/g(Protein)	0.02	3.484	0.00343332	174.2	0.0219803	C00062
Cys	mmol/g(Protein)	0.02	2.4232	0.00238795	121.16	0.023148	C00097
His	mmol/g(Protein)	0.02	3.10309	0.00305795	155.155	0.0222957	C00135
Trp	mmol/g(Protein)	0.02	4.0846	0.00402518	204.23	0.021614	C00078
ATP						9.54979	C00002	1 mol ATP->AMP per mol aa
GTP						19.0996	C00044	2 mol GTP->GDP per mol aa
Total		8.12765	1014.76	1		9.54979
Fatty acid composition		Geobacillus LC300	mg(FA)/g(Fatot)	% of g FA	Mw (g/mol)	mmol in cell membrane reaction	KEGG code	Comment
C14:0	mmol/g(FA)	0.0584294	13.3436	0.0133451	228.371	0.0584294	C06424
C15:0	mmol/g(FA)	0.401546		0	242.371	0
C16:0	mmol/g(FA)	2.37584	706.42	0.706499	256.371	2.77739	C00249
C17:0	mmol/g(FA)	0.792492		0	270.371	0
C18:0	mmol/g(FA)	0.231591	280.125	0.280156	284.371	1.02408	C01530
Glycerol-P						1.92995	C00093	Glycerol phosphate needed: (1 mol per 2 FA)
Total		3.8599	999.888	4.8599		3.8599
RNA composition	% in RNA	Mw (g/mol)	mmol in RNA reaction	Comment	KEGG code
ATP	23.9	507.181	0.726044	Molecular weights of XMPs rather than XTPs since that's the chemical composition of the nuclotides in RNA	C00002
UTP	23.9	484.14	0.780689		C00075
CTP	26.1	483.16	0.855289		C00063
GTP	26.1	523.18	0.756127		C00044
Total	100		3.11815
DNA composition	% in DNA	Mw (g/mol)	mmol in DNA reaction	Comment	KEGG code
dATP	23.9	491.182	0.763136	Molecular weights of XMPs rather than XTPs since that's the chemical composition of the nuclotides in RNA	C00131
dUTP	23.9	468.142	0.823735		C00460
dCTP	26.1	467.157	0.902624		C00458
dGTP	26.1	507.181	0.792877		C00286
Total	100		3.28237
Peptidoglycan	Mw (g/mol)	mmol in cell wall reaction	Comment	KEGG code
Undecaprenyl-diphospho-N-acetylmuramoyl-(N-acetylglucosamine)-L-alanyl-D-glutamyl-meso-2,6-diaminopimeloyl-D-alanyl-D-alanine	789.793	0.789793	Peptidoglycan backbone. Undecaprenyl leaves as peptidoglycan polymerizes	C05898
Oh et al. (2007) sets b.subtilis cell wall as 45% peptidoglycan and 55% teichoic acid.
Teichoic acid	8754.13		GlcNAc-ManNAc-Glycerol(36), based on Swoboda et al (2010)
Teichuronic acid			β-D-glucuronosyl-(1→4)-β-D-glucuronosyl-(1→3)-N-acetyl-α-D-galactosaminyl-(1→6)-N-acetyl-α-D-galactosaminyl
Glycogen	Mw (g/mol)	mmol in biomass reaction	Comment
Glucose	162.141	0.162141	Here we use amylose and an accumulated reaction from Glucose to Amylose
Cofactors	Fraction (w/w)	Mw (g/mol)	mmol in biomass reaction	Comment	KEGG number
NAD	61.2	664.433	0.921086	Essential cofactors based on Xavier et al (2017) 10.1016/j.ymben.2016.12.002 and Reuss et al (2016 Minibacillus). Fractions inspired by Oh et al (2007)	C00003
NADP	4	744.413	0.0537336		C00006
S-adenosylmethionine	1	398.437	0.025098		C00019
FAD	1	785.55	0.0127299		C00016
FMN	1	456.344	0.0219133		C00061
Pyridoxal-5-phosphate	1	247.142	0.0404626		C00018
CoA	1	767.534	0.0130287		C00010
THMPP	1	425.314	0.023512		C0068
Vitamins
Biotin	9.67	244.311	0.395808		C00120
Folate	9.67	441.397	0.219077		C00504
Heme	9.67	616.487	0.156856		C00032
Total	100.21

### Sheet: Table 2 - Added Reactions
Added reactions (protein seqs. of G. stearothermophilus blasted against LC300 genome)
Reaction	EC Number	Seq. Identity (%)	E-Value	Locus tag	Description
R04231	6.3.2.5 / 4.1.1.36	95	0	IB49_16075	Both enzymes can perform both reactions.
R03269		95	0
R02472	1.1.1.169	Annotated		IB49_13335	2-oxopantoate reductase
R00009	1.11.1.6	89	0	IB49_00430	Catalase
R00267	1.1.1.42	92	0	IB49_05560	Isocitrate dehydrogenase
R02413	1.1.1.25	87	0	IB49_04485	Shikimate dehydrogenase
R00549	2.7.1.26	82	0	IB49_16565	ribF bifunctional
R00161	2.7.7.2	82	0
R03314	Spontaneous
R01652	Spontaneous
R02101	2.1.1.45	94	0	IB49_00915	Thymidylate synthase
R04365	2.3.1.117	Annotated		IB49_15520	Tetrahydrodipicolinate succinyltransferase
R01777	2.3.1.46	96	0	IB49_00960	Homoserine O-succinyltransferase
R00751	4.1.2.48				Not found when blasted. Exists according to Cordova et al.
R08163	3.1.2.14	100	0	IB49_00680, IB49_01350, IB49_18150	Acyl-ACP thioesterase
R08159
R01706
R04014
R02035	Spontaneous
R08575	2.2.1.2	Annotated		IB49_09480	Transaldolase
R00104	2.7.1.23	Annotated		IB49_05820 or IB49_14470	NAD kinase
R00619	2.7.6.2	Annotated		IB49_16125	Thiamin kinase
R00004	Spontaneous
R00138	Spontaneous
CO2_to_H2Carbonate	Spontaneous
H2Carbonate_to_Carbonate	Spontaneous
R00955	2.7.7.12	Annotated		IB49_02500	Uridyl transferase

### Sheet: Table 3 - Ex and import rxns
Rxn ID	Rxn Name	Direction	Predicted gene locus
EX_Acetate		Out
EX_Lactate		Out
EX_Pyruvate		Out
EX_Citrate		Out
EX_Glutamate		Out
EX_Glucose		In
EX_Galactose		In
EX_Mannose		In
EX_Xylose		In
EX_Oxygen		Both
EX_Orthophosphate		In
EX_Ammonia		In
EX_Sulfate		In
EX_H2O		Both
EX_H		Both
EX_CO2		Out
EX_Molybdate		In
EX_VitB12		In
EX_PyridoxinHCl		In
EX_Thiamine		In
EX_Nicotinate		In
EX_p-aminobenzoate		In
EX_Biotin		In
EX_Folate		In
EX_Fe		In
EX_Biomass		Out
EX_Succinate		Out
EX_Alanine		Out
EX_Asparagine		Out
EX_Aspartate		Out
EX_Glutamine		Out
EX_Glutamate		Out
EX_Glycine		Out
EX_Isoleucine		Out
EX_Leucine		Out
EX_Lysine		Out
EX_Methionine		Out
EX_Phenylalanine		Out
EX_Proline		Out
EX_Serine		Out
EX_Threonine		Out
EX_Tyrosine		Out
EX_Valine		Out
EX_Arginine		Out
EX_Cysteine		Out
EX_Histidine		Out
EX_Tryptophan		Out
PTS	Phosphotransferase System		IB49_15245, IB49_15250, IB49_09775, IB49_15255
PTS_Fru	Fructose specific phosphotransferase system		IB49_01210, IB49_15255
PTS_Man	Mannose specific phosphotransferase system
Glycerol3P_import			IB49_01970, IB49_01980, IB49_01985
Xylose_import	Xylose specific ABC importer		IB49_01410, IB49_01390
Molybdate_import	Molybdate specific ABC importer		IB49_05405, IB49_14195
VitB12_import	Vitamin B12 ABC importer
PyrHCl_import	PyridoxinHCl ABC importer
Thiamine_import	Thiamine ABC importer
Nicotinate_import	Nicotinate ABC importer
Aminobenzoate_import	Aminobenzoate ABC importer
Biotin_import	Biotin ABC importer		IB49_06815 or IB49_07190
Folate_import	Folate ABC importer
Iron_import	Iron ABC importer
Phosphate_import	Phosphate ABC importer		IB49_04110, IB49_04100, IB49_04075
Glucose_import(ABC)	Glucose ABC importer		IB49_08495, IB49_08490, IB49_08485, IB49_13425
Galactose_import	Galactose ABC importer

### Sheet: Table 4 - dGm' values
dGm' as calculated by the eQuilibrator API. Settings: pH 7, ionic strength 0.25 M, temperature 345 K
Rxn	dGm'
R00006	8
R00013	7
R00019	50
R00025	0
R00026	-29
R00036	-109
R00066	-70
R00068	-403
R00078	71
R00084	-249
R00086	-71
R00087	-88
R00103	-110
R00112	0
R00114	20
R00115	7
R00127	5
R00130	-25
R00131	-57
R00137	22
R00139	2
R00156	-4
R00158	2
R00177	0
R00183	-33
R00188	-29
R00189	-27
R00190	20
R00194	-36
R00199	-75
R00200	0
R00203	-81
R00206	-16
R00207	-132
R00209	-35
R00214	-7
R00215	2
R00220	-69
R00221	-68
R00226	8
R00228	-24
R00230	9
R00238	25
R00239	28
R00245	-96
R00248	-31
R00251	-48
R00253	-19
R00256	-51
R00259	-48
R00260	0
R00264	-90
R00269	-41
R00271	-56
R00286	-96
R00287	-104
R00289	22
R00291	2
R00299	-42
R00306	-32
R00310	0
R00315	15
R00330	-3
R00332	4
R00336	-57
R00341	-9
R00342	2
R00344	-30
R00348	-46
R00351	63
R00355	2
R00357	-134
R00371	34
R00396	-30
R00401	0
R00405	-3
R00410	13
R00416	18
R00418	-1
R00420	-1
R00421	-102
R00425	-169
R00426	-84
R00428	4
R00429	-34
R00446	-30
R00451	-12
R00462	-19
R00465	16
R00470	-2
R00472	60
R00475	-89
R00479	-10
R00480	19
R00481	-92
R00485	-57
R00489	-14
R00490	-27
R00508	-30
R00509	-42
R00511	-33
R00512	4
R00513	-37
R00515	-86
R00516	-34
R00517	-35
R00519	-15
R00529	68
R00551	-49
R00566	2
R00570	-2
R00571	-31
R00573	-82
R00575	-78
R00578	-83
R00582	-30
R00586	-7
R00605	6
R00610	-92
R00614	-104
R00615	-20
R00650	0
R00654	-69
R00658	-4
R00660	-18
R00662	-81
R00667	-5
R00671	-62
R00674	-29
R00688	-30
R00691	-73
R00694	0
R00703	0
R00705	-25
R00706	-26
R00708	-68
R00711	-102
R00714	-90
R00720	-62
R00722	3
R00732	-43
R00733	-44
R00734	0
R00742	-31
R00754	-6
R00756	-43
R00762	-27
R00765	-18
R00768	-32
R00771	2
R00774	8
R00776	-14
R00782	-70
R00791	103
R00801	-44
R00802	-42
R00829	28
R00830	24
R00833	-8
R00835	-31
R00837	-29
R00839	-39
R00841	-30
R00844	-3
R00846	-107
R00858	39
R00878	-2
R00880	-93
R00885	16
R00891	1
R00896	-16
R00897	-69
R00899	-12
R00904	-93
R00905	-64
R00907	4
R00908	-4
R00919	31
R00921	18
R00922	-29
R00927	29
R00931	67
R00935	-29
R00939	-3
R00943	-4
R00945	6
R00946	-9
R00948	12
R00959	0
R00962	-41
R00963	-28
R00964	-43
R00965	-18
R00966	19
R00967	-40
R00968	-41
R00970	-47
R00982	-17
R00985	-98
R00986	-150
R00994	23
R00996	-65
R00999	-145
R01000	-9
R01001	-58
R01015	-6
R01016	-78
R01030	0
R01034	-3
R01041	11
R01049	-29
R01051	-50
R01054	-94
R01055	-16
R01056	1
R01057	-11
R01061	-4
R01066	0
R01067	10
R01068	3
R01069	2
R01070	2
R01071	0
R01072	78
R01073	63
R01074	0
R01082	3
R01083	-7
R01085	-88
R01086	-9
R01088	-30
R01090	0
R01092	-38
R01094	-42
R01097	-43
R01126	-25
R01127	17
R01130	-7
R01132	30
R01135	-44
R01137	3
R01138	-3
R01148	1
R01150	-51
R01152	-61
R01155	4
R01157	-76
R01158	-86
R01163	-79
R01172	-15
R01175	67
R01176	-7
R01177	30
R01179	-5
R01183	-29
R01185	-41
R01186	-41
R01187	-41
R01196	44
R01197	39
R01209	-35
R01212	-29
R01213	51
R01214	2
R01220	7
R01221	-18
R01224	10
R01226	7
R01227	-25
R01229	32
R01230	0
R01231	0
R01244	-35
R01249	4
R01251	-4
R01256	-7
R01279	74
R01280	-17
R01283	-69
R01286	-58
R01287	-83
R01288	-76
R01290	-10
R01291	-35
R01293	-87
R01294	-88
R01300	-19
R01324	7
R01325	8
R01333	-112
R01353	35
R01357	-6
R01359	-6
R01361	-16
R01365	1
R01373	-63
R01385	-2
R01392	3
R01394	1
R01397	-47
R01398	-53
R01401	-32
R01419	-89
R01422	-17
R01424	-20
R01430	-53
R01432	3
R01434	-28
R01446	-98
R01466	-48
R01470	0
R01473	-1
R01481	-12
R01492	0
R01505	-86
R01512	18
R01513	6
R01518	-5
R01521	-33
R01525	-5
R01528	-10
R01529	-4
R01541	-47
R01542	-16
R01544	-64
R01547	7
R01548	-40
R01549	-46
R01557	-3
R01558	-28
R01561	8
R01562	-37
R01567	-41
R01569	-29
R01570	5
R01579	-58
R01582	8
R01600	-38
R01602	0
R01616	-17
R01639	-48
R01641	3
R01644	-27
R01648	6
R01655	-31
R01658	-81
R01664	-35
R01665	4
R01684	0
R01688	31
R01698	-22
R01708	-2
R01714	-62
R01715	-48
R01716	-15
R01718	-26
R01720	-1
R01724	50
R01728	-32
R01739	-10
R01747	4
R01751	-6
R01752	-104
R01764	-5
R01768	-11
R01771	-60
R01775	-6
R01781	-4
R01782	-5
R01786	-36
R01818	4
R01819	2
R01825	-98
R01826	-73
R01829	1
R01836	-24
R01838	-25
R01845	-29
R01855	-93
R01857	2
R01858	-2
R01859	-31
R01863	9
R01869	-15
R01870	-7
R01876	0
R01877	-33
R01878	-29
R01880	-46
R01900	0
R01901	-49
R01920	0
R01933	-36
R01934	-9
R01939	-1
R01943	-17
R01954	-31
R01968	-33
R01969	16
R01974	11
R01976	-10
R01977	-10
R01986	-99
R01990	-87
R01993	-31
R02003	-83
R02034	-11
R02059	-47
R02060	-22
R02061	-83
R02071	-41
R02085	1
R02088	-35
R02090	7
R02091	-40
R02093	2
R02094	3
R02096	-39
R02097	-45
R02098	6
R02099	-39
R02100	-90
R02102	-32
R02103	-49
R02124	-16
R02133	10
R02135	-99
R02142	26
R02147	11
R02148	-32
R02194	-17
R02196	-36
R02199	-5
R02221	-14
R02229	18
R02236	-10
R02255	-11
R02257	5
R02260	-17
R02272	8
R02273	-49
R02274	0
R02280	22
R02282	1
R02283	-4
R02291	-28
R02294	-41
R02295	-21
R02296	15
R02297	10
R02300	23
R02301	-94
R02322	-34
R02323	-14
R02326	4
R02327	-48
R02331	0
R02332	-44
R02340	-1
R02352	-22
R02353	-23
R02370	-41
R02371	-41
R02372	-38
R02377	-3
R02394	-483
R02401	-91
R02404	-7
R02408	-23
R02410	-32
R02412	-50
R02423	0
R02425	-82
R02429	-41
R02433	-10
R02473	-75
R02484	3
R02485	-35
R02487	65
R02508	88
R02527	-10
R02528	9
R02536	-88
R02537	-89
R02540	-51
R02545	12
R02549	-98
R02557	10
R02558	-29
R02566	-88
R02568	9
R02619	-10
R02658	-38
R02672	-6
R02678	-89
R02695	-89
R02697	-90
R02698	-397
R02703	-13
R02705	-37
R02719	-30
R02720	-93
R02722	-30
R02733	-27
R02734	-12
R02735	-2
R02736	-37
R02739	-2
R02740	-2
R02748	9
R02749	-28
R02750	49
R02762	-91
R02765	0
R02776	-29
R02783	-56
R02786	-22
R02788	-47
R02832	-29
R02855	6
R02864	0
R02869	0
R02914	9
R02921	14
R02928	-16
R02935	-31
R02936	-32
R02940	-89
R02946	-11
R02957	-138
R02971	-42
R02984	0
R02985	23
R02986	-17
R02990	-5
R02991	-48
R03004	-84
R03005	-4
R03012	-7
R03013	-37
R03018	-35
R03024	0
R03026	3
R03035	4
R03036	-92
R03045	-3
R03051	9
R03066	-8
R03067	-58
R03083	-169
R03084	-6
R03096	-52
R03104	-9
R03119	6
R03122	0
R03132	0
R03145	-170
R03165	0
R03177	-87
R03180	-49
R03182	-66
R03192	30
R03193	-53
R03194	0
R03197	2
R03209	-23
R03210	23
R03217	-95
R03222	0
R03223	5
R03231	-1
R03236	-45
R03237	-44
R03238	-42
R03239	-49
R03243	-8
R03256	-29
R03260	-88
R03276	-1
R03283	-87
R03293	-4
R03300	-89
R03302	-90
R03307	-43
R03313	1
R03315	-37
R03317	-82
R03321	-1
R03346	-46
R03348	-7
R03383	-16
R03387	-37
R03406	28
R03407	29
R03457	-41
R03458	0
R03459	0
R03460	-17
R03471	-33
R03472	0
R03494	-37
R03503	-38
R03504	-13
R03508	-70
R03509	-10
R03530	2
R03531	-93
R03537	-59
R03538	-60
R03545	4
R03596	0
R03601	0
R03635	-42
R03707	-9
R03777	72
R03778	30
R03857	72
R03858	30
R03869	-91
R03889	-69
R03896	9
R03898	9
R03921	-40
R03929	-59
R03942	-42
R03947	0
R03948	0
R03968	1
R03990	72
R03991	30
R03999	-404
R04001	-5
R04030	-23
R04031	40
R04035	0
R04037	0
R04065	-89
R04095	67
R04112	-18
R04134	0
R04137	-77
R04138	-37
R04143	-27
R04144	-49
R04148	-50
R04158	-40
R04170	-1
R04173	10
R04178	0
R04187	0
R04188	0
R04199	23
R04203	-9
R04204	-5
R04208	0
R04224	6
R04251	-93
R04292	222
R04325	-25
R04326	-57
R04364	29
R04378	37
R04380	-5
R04391	-41
R04418	-93
R04420	-10
R04426	-9
R04439	9
R04440	-10
R04441	-35
R04444	-21
R04445	-22
R04448	-41
R04457	-126
R04463	0
R04467	-10
R04475	0
R04506	-89
R04509	5
R04540	-47
R04547	48
R04558	0
R04559	-3
R04560	7
R04587	-25
R04591	-100
R04592	48
R04617	-54
R04640	-10
R04666	-57
R04673	6
R04737	-9
R04738	-1
R04739	-9
R04740	-1
R04741	-9
R04742	30
R04743	-9
R04744	-1
R04745	-9
R04746	-1
R04747	30
R04748	-7
R04749	1
R04751	72
R04754	72
R04756	0
R04770	0
R04771	0
R04779	-45
R04780	-25
R04805	-7
R04831	8
R04834	8
R04844	8
R04847	-9
R04880	-7
R04882	-89
R04883	-90
R04888	-70
R04889	-70
R04891	-89
R04892	-90
R04903	-89
R04928	0
R04929	0
R04930	0
R04941	0
R04942	0
R04944	0
R04945	0
R04946	0
R04972	2
R04990	0
R04996	-69
R04998	6
R05032	-38
R05046	-61
R05049	-93
R05050	-89
R05051	89
R05052	-10
R05053	7
R05066	-7
R05068	-10
R05069	0
R05070	-35
R05071	0
R05085	-11
R05086	-33
R05133	8
R05134	8
R05135	-59
R05149	0
R05168	-46
R05177	0
R05181	0
R05223	0
R05224	0
R05231	-8
R05233	-7
R05234	-7
R05235	-70
R05237	-159
R05238	-159
R05240	-63
R05243	0
R05286	-89
R05289	-90
R05300	-41
R05305	-9
R05316	63
R05332	-44
R05338	-7
R05339	-14
R05353	-67
R05378	-17
R05390	0
R05506	-30
R05526	29
R05551	52
R05553	-134
R05575	-9
R05576	-19
R05582	-65
R05586	-30
R05590	-50
R05592	3
R05595	5
R05599	4
R05600	51
R05605	-3
R05607	-9
R05620	-17
R05627	-79
R05629	0
R05630	0
R05633	14
R05634	-32
R05636	-6
R05637	0
R05643	-91
R05651	0
R05652	-1
R05661	-21
R05662	-57
R05663	-70
R05664	-70
R05688	-9
R05693	-9
R05699	-89
R05706	-38
R05772	0
R05773	-20
R05789	-31
R05808	0
R05814	0
R05884	-121
R06180	0
R06268	0
R06269	0
R06270	0
R06366	-70
R06423	33
R06426	33
R06447	-665
R06513	-50
R06530	-11
R06583	-17
R06590	0
R06625	-186
R06631	31
R06894	-82
R06895	0
R06917	-7
R06927	-7
R06941	-9
R06942	0
R06943	52
R06977	-27
R06988	0
R06989	24
R07104	0
R07105	0
R07127	-41
R07137	-10
R07245	-32
R07263	-54
R07267	-83
R07274	-29
R07280	-33
R07281	-130
R07302	0
R07394	-33
R07396	10
R07399	-70
R07404	-111
R07405	39
R07411	0
R07414	-45
R07418	-90
R07456	-329
R07463	0
R07599	-17
R07601	-18
R07603	-17
R07605	0
R07613	-88
R07644	-178
R07659	33
R07667	-83
R07772	0
R07773	0
R07832	-7
R07891	30
R07895	30
R07899	109
R07985	6
R08014	0
R08042	0
R08057	30
R08086	-89
R08087	-70
R08091	-30
R08093	0
R08094	-9
R08095	-30
R08096	-70
R08116	21
R08146	-89
R08165	19
R08166	-109
R08197	13
R08210	126
R08213	-54
R08214	-17
R08215	-17
R08221	-34
R08222	11
R08230	-11
R08232	-17
R08233	-37
R08237	0
R08238	-29
R08240	0
R08244	0
R08245	0
R08247	2
R08281	0
R08283	0
R08306	-7
R08307	-70
R08310	-70
R08331	-59
R08332	-53
R08359	0
R08365	-15
R08528	-83
R08549	-31
R08555	22
R08558	-10
R08572	-33
R08620	6
R08624	6
R08628	6
R08634	6
R08639	-8
R08641	6
R08645	6
R08648	2
R08714	4
R08734	0
R08739	0
R08871	0
R08878	2
R08938	0
R08991	0
R09030	-2
R09031	-3
R09078	8
R09099	-9
R09229	4
R09244	-582
R09245	-249
R09247	-332
R09248	-416
R09250	-582
R09251	-416
R09279	-33
R09280	21
R09281	-28
R09284	0
R09292	-99
R09365	0
R09366	0
R09372	0
R09501	1353
R09588	-5
R09600	0
R09726	0
R09730	-582
R09735	0
R09748	-39
R09750	-46
R09780	-10
R09819	-434
R09830	-30
R09837	0
R09839	-30
R09951	-28
R09954	-29
R09956	-28
R09957	-28
R09977	0
R09978	0
R09979	0
R09993	56
R10002	-72
R10009	-237
R10035	-28
R10039	-35
R10040	-35
R10125	-7
R10126	-7
R10127	0
R10129	-44
R10140	-28
R10141	35
R10147	-105
R10170	6
R10178	6
R10184	3
R10185	-50
R10190	-28
R10203	0
R10206	0
R10210	-42
R10279	0
R10305	-81
R10460	-31
R10463	0
R10502	-39
R10505	-10
R10615	-104
R10619	0
R10660	-32
R10668	-33
R10675	-1
R10690	-9
R10691	-90
R10698	-31
R10699	5
R10703	-20
R10712	1
R10719	-7
R10757	-110
R10769	-17
R10788	-41
R10797	-1
R10820	2
R10829	2
R10843	-366
R10844	-366
R10847	-70
R10859	0
R10860	-93
R10917	-28
R10919	-11
R10936	-107
R10938	0
R10948	0
R10949	0
R10955	-76
R10956	0
R10957	0
R10960	-4
R10970	-21
R10991	-11
R10995	-40
R10996	-13
R11038	0
R11051	29
R11067	9
R11068	7
R11130	52
R11153	0
R11174	0
R11183	-17
R11195	-69
R11263	-3
R11311	188
R11319	-1
R11323	-88
R11329	0
R11332	-9
R11339	-9
R11372	0
R11395	0
R11398	4
R11402	-4
R11472	-49
R11474	32
R11522	0
R11536	-17
R11581	0
R11582	0
R11607	-23
R11632	-10
R11765	-8
R11944	41
R12175	0
R12214	4
R12215	-87
R12352	-51

### Sheet: Table 5 - Manual rev. Cor.
Reaction ID	Reaction name	Description
R01954	L-Citrulline:L-aspartate ligase (AMP-forming)	Irreversible, Pyrophosphate-forming
R00578	L-aspartate:L-glutamine amido-ligase (AMP-forming)
R00189	deamido-NAD+:ammonia ligase (AMP-forming)
R00206	ATP:pyruvate,phosphate phosphotransferase
R01230	Xanthosine-5'-phosphate:ammonia ligase (AMP-forming)
R01231	Xanthosine-5'-phosphate:L-glutamine amido-ligase (AMP-forming)
R00344	Pyruvate:carbon-dioxide ligase (ADP-forming)
R00341	ATP:oxaloacetate carboxy-lyase
R01049	ATP:D-ribose-5-phosphate diphosphotransferase
R01280	Palmitate:CoA ligase (AMP-forming)
R02473	(R)-Pantoate:beta-alanine ligase (AMP-forming)
R01176	Butanoate:CoA ligase (AMP-forming)
R03383	methylmalonate:CoA ligase (AMP-forming)
R01357	Acetoacetate:CoA ligase (AMP-forming)
R00087	ATP pyrophosphohydrolase
R00199	ATP:pyruvate,water phosphotransferase
R00943	Formate:tetrahydrofolate ligase (ADP-forming)	Irreversible according to MetaCyc. Reverse reaction performed by tetrahydrofolate dehydrogenase
R01212	L-valine:NADP+ oxidoreductase (deaminating)	Transcriptional regulation gives irreversibility in practice
R01374	D-phenylalanine:quinone oxidoreductase (deaminating)
R01088	L-leucine:NAD+ oxidoreductase (deaminating)
R04941	Selenocystathionine L-homocysteine-lyase (deaminating)
R04930	Selenocystathionine Lysteine-lyase (deaminating)
R01434	L-valine:NAD+ oxidoreductase(deaminating)
R00529	ATP:sulfate adenylyltransferase	Not reversible alone, but likely driven by nextcoming reaction (R00509) in sulfur metabolism
R02060	D-glucoseamine 1,6-phosphomutase	Reversible in 37C. Has to be reversible for growth (key in amino sugar metabolism)
R01993	(S)-dihydroorotate amidohydrolase	Reversible in 37C. Has to be reversible for growth (key in pyrimidine metabolism)
R07405	5-carboxyamino-1-(5-phospho-D-ribosyl)imidazole carboxymutase	Mutase. Has to be reversible for growth (key in purine metabolism)
R00239	ATP:L-glutamate 5-phosphotransferase	Kinase, likely driven in forward direction DOI: 10.1074/jbc.274.32.22459
R00480	ATP:L-aspartate 4-phosphotransferase	Kinase, likely driven in forward direction DOI: 10.1074/jbc.274.32.22459
R00253	Glutamine synthase	Irreversible, high product (glutamine) concentration inactivates the enzyme doi: 10.1016/j.jmb.2010.09.046
R02291	L-Aspartate-4-semialdehyde:NADP+ oxidoreductase (phosphorylating)	Reversible in 37C. Has to be reversible for growth (key in lysine and homoserine biosynthesis)
R01221	glycine cleavage system	Transcriptional regulation. Only active at high glycine concentrations https://doi.org/10.1007/BF01659328
R00248	Glutamate dehydrogenase	Reversible in 37C. Has to be reversible for growth (key for amino acid biosynthesis)
R00112	NAD(P) transhydrogenase	Drives proton transfer accros membrane in E.coli. Only reversible when proton motive force is high. (Barton, L. 2005. Structural and Functional Relationships in Prokaryotes)
R09748	FADH2:NAD+ oxidoreductase	FADH2->NADH conversion unfavorable, due to higher concentrations of NADH
R00214	Malic Enzyme	Reversible in vitro, but irreversible in vivo. Unknown regulation
R00013	Glyoxylate carboxy-lyase	Likely irreversible in anaerobic conditions
R00762	Fructose 1,6 bisphosphatase	only active in gluconeogenesis
R01845

### Sheet: Table 6 - DoR Glucose
	C	H	O		N	P	S
Quantity / Cmol X	1	1.53846	0.461538		0.25641	0.025641	0.00512821
Mw (g/Mol)	12	1	16		14	31	32
g/Cmol X	12	1.53846	7.38462		3.58974	0.794872	0.164103	Mw, x=	26.74
DoR	4	1	-2		-3	5	6
DoR/Cmol X	4	1.85	-0.923077		-0.769231	0.128205	0.0307692	DoR, Cmol X:	4.31667
Qs
mmol Xyl/g x, h:	-34.9		Mw xyl (g/mol)		150		m xyl (g/h)	5.235		Yx/xyl	0.286533
mmol Glc/g x, h:	-30.6		Mw glc		180		m glc (g/h)	5.508		Yx/glc	0.390341
mmol Xyl/Cmol x, h:	-1.30516
mmol Glc/Cmol x, h:	-1.14435
Mu Xyl:	1.5
Mu glc	2.15
Stoichiometric matrix
Component	Glc	Xyl	NH4+	O2	X	CO2	H2O	H+	Hac	Lac
DoR	24	20	0	-4	4.31667	0	0	0	8	12
C	6	5	0	0	1	1	0	0	2	3
N	0	0	1	0	0.25641	0	0	0	0	0
H	12	10	4	0	1.85	0	2	1	4	6
Charge	0	0	1	0	0	0	0	1	0	0
O	6	5	0	2	0.461538	2	1	0	2	3
Cordova measured
Glucose	Glc	Xyl	NH4+	O2	X	CO2	H2O	H+	Hac
	0	-qs,xyl	a	b	mu	c	d	e	qp, Hac	qp, Lac
mmol/cmol X,h	-1.14435	0	-0.55	-1.81494	2.15	1.89276	6.38	0.55	0.434854	0
mmol/g X, h	-30.6	0	-14.707	-48.5316		50.6124	170.601	14.707	11.628
											Balance
DoR	-27.4645	0	0	7.25978	9.28083	0	0	0	3.47883	0	-7.44503	Missing DoR (%):	27.1079
C:	-6.86612	0	0	0	2.15	1.89276	0	0	0.869708	0	-1.95365	Missing C (%):	28.4535
N	0	0	-0.55	0	0.551282	0	0	0	0	0	0.00128205
H	-13.7322	0	-2.2	0	3.9775	0	12.76	0.55	1.73942	0	3.09468
Charge	0	0	-0.55	0	0	0	0	0.55	0	0	0
O	-6.86612	0	0	-3.62989	0.992308	3.78552	6.38	0	0.869708	0	1.53153
Fixed Glucose uptake, oxygen uptake, capped acetate production
Glucose	Glc	Xyl	NH4+	O2	X	CO2	H2O	H+	Hac	Lac
	0	-qs,xyl	a	b	mu	c	d	e	qp, Hac	qp, Lac
mmol/cmol X,h	-1.14435	0	-0.55	-1.81494	2.2	1.81376	6.38	0.55	0.434555	0.332835
mmol/g X, h	-30.6	0	-14.707	-48.5316		48.5	170.601	14.707	11.62	8.9
											Balance
DoR	-27.4645	0	0	7.25978	9.49667	0	0	0	3.47644	3.99402	-3.23757	Missing DoR (%):	11.7882
C:	-6.86612	0	0	0	2.2	1.81376	0	0	0.86911	0.998504	-0.984742	Missing C (%):	14.342
N	0	0	-0.55	0	0.564103	0	0	0	0	0	0.0141026
H	-13.7322	0	-2.2	0	4.07	0	12.76	0.55	1.73822	1.99701	5.18299
Charge	0	0	-0.55	0	0	0	0	0.55	0	0	0
O	-6.86612	0	0	-3.62989	1.01538	3.62752	6.38	0	0.86911	0.998504	2.39452

### Sheet: Table 7 - DoR Xylose
	C	H	O		N	P	S
Antal/ Cmol X	1	1.53846	0.461538		0.25641	0.025641	0.00512821
Mw (g/Mol)	12	1	16		14	31	32
g/Cmol X	12	1.53846	7.38462		3.58974	0.794872	0.164103	Mw, x=	26.74
DoR	4	1	-2		-3	5	6
DoR/Cmol X	4	1.53846	-0.923077		-0.769231	0.128205	0.0307692	DoR, Cmol X:	4.00513
Qs
mmol Xyl/g x, h:	-34.9		Mw xyl (g/mol)		150		m xyl (g/h)	5.235		Yx/xyl	0.286533
mmol Glc/g x, h:	-30.6		Mw glc		180		m glc (g/h)	5.508		Yx/glc	0.390341
mmol Xyl/Cmol x, h:	-1.30516
mmol Glc/Cmol x, h:	-1.14435
Mu Xyl:	1.5
Mu glc	2.15
Stoichiometric matrix
Component	Glc	Xyl	NH4+	O2	X	CO2	H2O	H+	Hac	Lac
DoR	24	20	0	-4	4.00513	0	0	0	8	12
C	6	5	0	0	1	1	0	0	2	3
N	0	0	1	0	0.25641	0	0	0	0	0
H	12	10	4	0	1.53846	0	2	1	4	6
Charge	0	0	1	0	0	0	0	1	0	0
O	6	5	0	2	0.461538	2	1	0	2	3
Cordova Measured
Xylose	Glc	Xyl	NH4+	O2	X	CO2	H2O	H+	Hac
	0	-qs,xyl	a	b	mu	c	d	e	qp, Hac	qp, Lac
mmol/cmol X,h	0	-1.30516	-0.385	-2.73373	1.5	2.74084	6.27	0.385	0	0
mmol/g X, h	0	-34.9	-10.2949	-73.1		73.29	167.66	10.2949	0	0
											Balance
DoR	0	-26.1032	0	10.9349	6.00769	0	0	0	0	0	-9.16059	Missing DoR (%):	35.0937
C:	0	-6.5258	0	0	1.5	2.74084	0	0	0	0	-2.28497	Missing C (%):	35.0143
N	0	0	-0.385	0	0.384615	0	0	0	0	0	-0.000384615
H	0	-13.0516	-1.54	0	2.30769	0	12.54	0.385	0	0	0.641084
Charge	0	0	-0.385	0	0	0	0	0.385	0	0	0
O	0	-6.5258	0	-5.46746	0.692308	5.48168	6.27	0	0	0	0.450715
Xylose and oxygen uptake restricted
Xylose	Glc	Xyl	NH4+	O2	X	CO2	H2O	H+	Hac
	0	-qs,xyl	a	b	mu	c	d	e	qp, Hac	qp, Lac
mmol/cmol X,h	0	-1.30516	-0.385	-2.73373	1.699	2.74084	6.27	0.385	0.430067	0.142109
mmol/g X, h	0	-34.9	-10.2949	-73.1		73.29	167.66	10.2949	11.5	3.8
											Balance
DoR	0	-26.1032	0	10.9349	6.80471	0	0	0	3.44054	1.70531	-3.21773	Missing DoR (%):	12.3269
C:	0	-6.5258	0	0	1.699	2.74084	0	0	0.860135	0.426328	-0.799504	Missing C (%):	12.2514
N	0	0	-0.385	0	0.435641	0	0	0	0	0	0.050641
H	0	-13.0516	-1.54	0	2.61385	0	12.54	0.385	1.72027	0.852655	3.52016
Charge	0	0	-0.385	0	0	0	0	0.385	0	0	0
O	0	-6.5258	0	-5.46746	0.784154	5.48168	6.27	0	0.860135	0.426328	1.82902

### Sheet: Table 8 - Flux comparison
				Glucose					Xylose
	Normalisation factor	3.26797							Normalisation factor	2.86533
				13C MFA			Flux sampling. Restricted: sugar, oxygen uptake, acetate production		13C MFA			Flux sampling. Restricted: sugar, oxygen uptake, acetate production
KEGG Reaction	Reaction number		Reaction	Cordova et al	Normalised for qs	St.dev.	Mean flux	St. dev.	Cordova et al	Normalised for qs	St.dev.	Mean flux	St. dev.
R00771	1	Glycolysis	G6P-F6P	62	18.972	0.21	19.1852	0.54242	16.2272	5.66329	0.4	2.20043	0.442523
R00756	2		F6P-FBP	75	22.95	0.21	24.3287	0.35142	51.6674	18.0319	0.1	20.6055	0.253666
R01068	3		FBP-DHAPGAP	75	22.95	0.21	24.2347	0.3406	51.6674	18.0319	0.1	20.5722	0.25155
R01015	4		DHAP-GAP	75	22.95	0.21	23.8202	0.33433	51.6674	18.0319	0.1	20.2782	0.248274
R01061	5		GAP-BPG	154	47.124	0.39	50.4472	0.35016	136.111	47.5027	0.3	52.201	0.260331
R01512	6		BPG-3PG	154	47.124	0.39	50.4472	0.35016	136.111	47.5027	0.3	52.201	0.260331
R01518	7		3PG-2PG	139	42.534	0.54	47.6321	0.36507	124.49	43.447	0.5	49.9826	0.269526
R00658	8		2PG-PEP	139	42.534	0.54	47.7788	0.36773	124.49	43.447	0.5	50.1109	0.271456
R00200	9		PEP-PYR	136	41.616	1.03	46.625	6.255	131.656	45.9479	0.7	49.1549	16.5673
R00209	10		PYR-ACOA	85	26.01	1.03	24.2491	0.40643	84.664	29.5477	1	34.6614	0.316664
R00344	11		PYR-OAC	32	9.792	1.49	6.07681	0.33839	39.8217	13.8978	0.7	4.95841	0.341824
R00351	12	TCA	ACOA-CIT	31	9.486	0.89	8.74704	0.24199	69.1742	24.1418	0.9	20.0541	0.198795
R01324	13		CIT-ICIT	31	9.486	0.89	8.74704	0.24199	69.1742	24.1418	0.9	20.0541	0.198795
R00267	14		ICIT-AKG	31	9.486	1.14	8.36597	0.39613	66.1723	23.0941	1.3	19.7496	0.295662
R08549	15		AKG-SUCOA	21	6.426	1.2	6.22716	0.38751	58.6973	20.4854	1.4	18.1122	0.298979
R00405	16		SUCOA-SUC	17	5.202	1.22	5.34657	0.51474	55.8663	19.4973	1.4	17.7913	7.4141
R02164	17		SUC-FUM	22	6.732	0.95	6.62547	0.23901	61.6991	21.533	1	18.2366	0.230621
R01082	18		FUM-MAL	25	7.65	0.93	8.48945	0.33302	63.8677	22.2898	1	19.6868	0.302731
R00342	19		MAL-OAC	22	6.732	1.18	8.69447	0.40048	56.1104	19.5825	0.7	19.7976	0.37706
R00479	20		IsoCit-Glyox	1	0.306	0.35	0.381068	0.28361	3.00184	1.04764	0.5	0.304493	0.214072
R00472	21		Glyox-Mal	1	0.306	0.35	0.26722	0.2804	3.00184	1.04764	0.5	0.197702	0.198044
R02035	22	PPP	G6P-6PG	37	11.322	0.21	10.9147	0.54266	15.7112	5.48321	0.4	1.84723	0.442533
R01528	23		6PG-Ru5P	36	11.016	0.25	10.9147	0.54266	15.7112	5.48321	0.4	1.84723	0.442533
R01529	24		Ru5P-X5P	17	5.202	0.18	5.60631	0.38787	28.7653	10.0391	0.4	11.6979	0.319013
R01056	25		Ru5P-R5P	20	6.12	0.12	5.43462	0.33587	44.4765	15.5223	0.1	13.6348	0.247751
R01641	26		X5P-GAP	17	5.202	0.18	3.1459	0.19341	71.2347	24.8609	0.4	11.8663	0.158995
R08575	27		S7P-F6P	7	2.142	0.09	3.23148	0.20759	36.8132	12.8478	0.2	11.9249	0.165173
R01067	28		E4P-GAP	7	2.142	0.09	2.46041	0.19501	34.4215	12.0131	0.2	11.3358	0.160404
EX_Acetate	29		ACOA-HAC	38	11.628	1.08	11.5	0.1
EX_CO2	30		ExCO2	165.4	50.6124	5.8	48.6701	0.25578	222.306	77.5848	3.1	73.3076	0.253719
EX_Oxygen	31		ExO2	158.6	48.5316	2.69	48.4786	0.028094	216.805	75.6649	3.2	73.26	0.0301085
